# Antibacterial potency of Type VI amidase effector toxins is dependent on substrate topology and cellular context

**DOI:** 10.1101/2022.02.15.480620

**Authors:** Atanas Radkov, Anne L Sapiro, Sebastian Flores, Corey Henderson, Hayden Saunders, Rachel Kim, Steven Massa, Samuel Thompson, Chase Mateusiak, Jacob Biboy, Ziyi Zhao, Lea M. Starita, William Hatleberg, Waldemar Vollmer, Alistair B. Russell, Jean-Pierre Simorre, Spencer Anthony-Cahill, Peter Brzovic, Beth Hayes, Seemay Chou

**Affiliations:** Department of Biochemistry & Biophysics, University of California – San Francisco, San Francisco, CA; University of Miami, Miami, FL; InBios International, Seattle, WA; Pacific Northwest University of Health Sciences, Yakima, WA; Department of Biology, Stanford University, Stanford, CA; Department of Bioengineering, Stanford University, Stanford, CA; Computer Science Department, University of Washington in St Louis, St. Louis, MO; Center for Bacterial Cell Biology, Newcastle University, Newcastle upon Tyne, United Kingdom; Department of Genome Sciences, University of Washington, Seattle, WA; Brotman Baty Institute for Precision Medicine, Seattle, WA; Division of Biological Sciences, University of California, San Diego, La Jolla, CA; Université Grenoble Alpes, CNRS, CEA, IBS, Grenoble, France; Chemistry Department, Western Washington University, Bellingham, WA; Department of Biochemistry, University of Washington, Seattle, WA

## Abstract

Members of the bacterial <u>T</u>6SS <u>a</u>midase <u>e</u>ffector (Tae) superfamily of toxins are delivered between competing bacteria to degrade cell wall peptidoglycan. Although Taes share a common substrate, they exhibit distinct antimicrobial potency across different competitor species. To investigate the molecular basis governing these differences, we quantitatively defined the functional determinants of Tae1 from *Pseudomonas aeruginosa* PAO1 using a combination of <u>n</u>uclear <u>m</u>agnetic resonance (NMR) and a high-throughput *in vivo* genetic approach called <u>d</u>eep <u>m</u>utational <u>s</u>canning (DMS). As expected, combined analyses confirmed the role of critical residues near the Tae1 catalytic center. Unexpectedly, DMS revealed substantial contributions to enzymatic activity from a much larger, ring-like functional hot spot extending around the entire circumference of the enzyme. Comparative DMS across distinct growth conditions highlighted how functional contribution of different surfaces is highly context-dependent, varying alongside composition of targeted cell walls. These observations suggest that Tae1 engages with the intact cell wall network through a more distributed three-dimensional interaction interface than previously appreciated, providing an explanation for observed differences in antimicrobial potency across divergent Gram-negative competitors. Further binding studies of several Tae1 variants with their cognate immunity protein demonstrate that requirements to maintain protection from Tae activity may be a significant constraint on the mutational landscape of *tae1* toxicity in the wild. In total, our work reveals that Tae diversification has likely been shaped by multiple independent pressures to maintain interactions with binding partners that vary across bacterial species and conditions.
