## Supplemental Table 1 for "Antibacterial potency of Type VI amidase effector toxins is dependent on substrate topology and cellular context"

### Sheet: Sheet1
M9	position	codon	Enrich2 score	amino acid				Dmet	position	codon	Enrich2 score	amino acid
	101	AAT	0.043901	N					101	CAT	0.0300786	H
	101	CAT	0.0181574	H					101	GAT	-0.17431	D
	101	GAT	0.19121	D					101	TAA	0.714444	*
	101	TAA	0.109842	*					101	TGT	0.308251	C
	101	TGT	0.174139	C					101	TTT	0.00750268	F
	101	TTT	0.0663147	F					102	CAG	-0.0398771	Q
	102	CAG	-0.0314522	Q					102	CCG	-0.0108482	P
	102	CCG	0.161556	P					102	CTG	-0.0498374	L
	102	CTG	-0.107955	L					102	GGG	0.0471978	G
	102	GGG	-0.0267103	G					102	TGG	0.0390992	W
	102	TGG	0.0369685	W					103	CAC	-0.0253177	H
	103	CAC	0.0789603	H					103	CAT	0.0199747	H
	103	CAT	-0.0479498	H					103	CCG	-0.171023	P
	103	CCG	0.223452	P					103	CGG	0.920372	R
	103	CTG	0.104999	L					103	CTG	0.136728	L
	103	GAG	-0.00978094	E					103	GAG	-0.0321218	E
	103	TAG	0.199115	*					103	TAG	0.508373	*
	104	AAC	-0.265201	N					104	AAC	-0.0210247	N
	104	AAT	-0.00458366	N					104	AAT	0.136738	N
	104	ACG	-0.00439499	T					104	ACG	-0.105576	T
	104	AGG	-0.000413765	R					104	AGG	-0.0750583	R
	104	ATG	-0.0252135	M					104	ATG	0.0763261	M
	104	GAG	0.083482	E					104	GAG	0.0255288	E
	104	TAG	0.231172	*					104	TAG	0.536375	*
	105	CAC	0.120433	H					105	CAC	-0.00454339	H
	105	TAG	0.25683	*					105	TAA	0.617806	*
	105	TGC	0.334954	C					105	TAG	0.488724	*
	105	TTC	0.0670772	F					105	TGC	0.35423	C
	106	ACG	0.215035	T					105	TTC	-0.0130519	F
	106	CAG	0.22732	Q					106	ACG	-0.0211959	T
	106	CGG	0.476653	R					106	CAG	0.375175	Q
	106	CTG	0.2644	L					106	CGG	0.235037	R
	106	GCG	0.0751747	A					106	CTG	0.279294	L
	106	TCG	0.170795	S					106	GCG	-0.204643	A
	107	AAG	0.126554	K					106	TCG	-0.121251	S
	107	ACG	0.0755297	T					107	AAG	0.113499	K
	107	AGG	0.00349242	R					107	ACG	0.0423172	T
	107	ATA	0.0589863	I					107	AGG	0.502363	R
	107	ATC	0.0168816	I					107	ATA	-0.0422937	I
	107	ATT	0.0682788	I					107	ATC	-0.141296	I
	107	CTG	-0.067158	L					107	ATT	0.0792243	I
	107	GTG	0.0331469	V					107	CTG	0.0673785	L
	107	TTG	0.0183882	L					107	GTG	0.0463699	V
	108	AGC	0.121781	S					107	TTG	0.0175312	L
	108	CGC	0.353315	R					108	AGC	0.0125147	S
	108	TAC	0.186141	Y					108	CGC	0.190214	R
	108	TCC	0.180741	S					108	GGC	0.656555	G
	108	TGA	0.258625	*					108	TAC	0.401913	Y
	108	TGG	0.196816	W					108	TCC	0.0370686	S
	108	TTC	0.205389	F					108	TGA	0.476602	*
	109	AGG	0.243854	R					108	TGG	0.358803	W
	109	CGG	0.222767	R					108	TTC	0.30691	F
	109	GGG	0.184483	G					109	AGG	0.194791	R
	109	TAG	0.219517	*					109	CGG	0.18318	R
	109	TAT	-0.112914	Y					109	GGG	0.497032	G
	109	TCG	0.183519	S					109	TAG	0.507509	*
	109	TGA	0.24063	*					109	TAT	-0.192811	Y
	109	TGC	0.117203	C					109	TCG	0.169312	S
	109	TGT	0.122452	C					109	TGA	0.519454	*
	109	TTG	0.115591	L					109	TGC	0.222478	C
	110	AGC	-0.0423182	S					109	TGT	0.118004	C
	110	CGC	0.242383	R					109	TTG	0.0414814	L
	110	GGC	0.314479	G					110	AGC	-0.522662	S
	110	TAC	0.172625	Y					110	CGC	0.381951	R
	110	TCC	-0.218646	S					110	GGC	-0.285975	G
	110	TGA	0.23139	*					110	TAC	0.451706	Y
	110	TGG	0.157413	W					110	TCC	0.14465	S
	11	ACC	0.0460872	T					110	TGA	0.399591	*
	11	GAC	-0.00250987	D					110	TGG	0.758368	W
	11	GTC	0.0396085	V					11	ACC	-0.155206	T
	11	TCC	0.0515683	S					11	GAC	-0.207846	D
	111	AGC	0.100766	S					11	GTC	-0.10364	V
	111	CGC	0.231888	R					11	TCC	-0.0849061	S
	111	GAC	0.21393	D					111	AGC	0.0770547	S
	111	GCC	0.261798	A					111	CGC	0.159932	R
	111	GTC	0.520428	V					111	GAC	0.525991	D
	111	TGC	0.276474	C					111	GCC	-0.125847	A
	112	AAC	0.218611	N					111	GTC	0.133523	V
	112	AGA	0.210894	R					111	TGC	0.176286	C
	112	AGG	0.317184	R					112	AAC	0.45829	N
	112	ATC	0.263706	I					112	ACC	-0.00205542	T
	112	CGC	0.274454	R					112	AGA	0.434665	R
	112	GGC	0.279259	G					112	AGG	0.363032	R
	112	TGC	0.22206	C					112	ATC	0.368752	I
	113	AAC	0.0581741	N					112	CGC	0.369439	R
	113	ACC	0.0343651	T					112	GGC	-0.0320991	G
	113	CTC	-0.0450692	L					112	TGC	0.156059	C
	113	GTC	0.0143584	V					113	AAC	0.137855	N
	113	TTC	-0.0297497	F					113	ACC	0.145728	T
	114	ACC	0.0827948	T					113	CTC	-0.196518	L
	114	CCC	0.221485	P					113	GTC	-0.0683331	V
	114	GGC	0.0461473	G					113	TTC	-0.0248605	F
	114	GTC	0.00109528	V					114	ACC	-0.0037383	T
	115	AGC	0.0117417	S					114	CCC	0.281837	P
	115	CGC	0.133884	R					114	GAC	0.151813	D
	115	GAC	0.0208071	D					114	GGC	0.232314	G
	115	TGC	0.278899	C					114	GTC	-0.0282682	V
	116	ACG	-0.0133023	T					115	AGC	0.0807984	S
	116	ACT	0.126324	T					115	CGC	-0.312677	R
	116	GAG	-0.0574805	E					115	GAC	0.19166	D
	116	GTG	-0.053813	V					115	TGC	0.1592	C
	117	ATC	0.0224028	I					116	ACG	-0.0743196	T
	117	CTC	0.0372573	L					116	ACT	-0.23782	T
	117	GAC	-0.0524664	D					116	GAG	0.05386	E
	117	GCC	-0.0323035	A					116	GTG	-0.117548	V
	117	GGC	-0.0246198	G					116	TCG	-0.125165	S
	118	AGC	0.0248643	S					117	ATC	-0.0824381	I
	118	GAC	0.104863	D					117	CTC	-0.0300554	L
	118	TAC	0.0961095	Y					117	GAC	0.151197	D
	118	TGC	0.18422	C					117	GCC	0.0128471	A
	119	AAG	0.202827	K					117	GGC	0.0023071	G
	119	CAC	0.064992	H					118	AGC	0.0829333	S
	119	CAT	0.0438792	H					118	GAC	0.145598	D
	119	CCG	0.216253	P					118	TAC	-0.0247416	Y
	119	CGA	0.0390705	R					118	TGC	0.28668	C
	119	CGG	0.146982	R					119	AAG	0.0161965	K
	119	CTG	0.155181	L					119	CAC	0.0267563	H
	119	GAG	0.0459066	E					119	CAT	-0.0642781	H
	119	TAG	0.25434	*					119	CCG	0.187209	P
	120	AAC	0.106536	N					119	CGA	0.220004	R
	120	ACC	0.0631735	T					119	CGG	-0.264131	R
	120	AGA	0.31047	R					119	CTG	-0.0255974	L
	120	AGG	0.299005	R					119	GAG	0.0948593	E
	120	ATC	0.206413	I					119	TAG	0.444732	*
	120	CGC	0.310514	R					120	AAC	0.111182	N
	120	GGC	0.113685	G					120	ACC	-0.0486693	T
	120	TGC	0.259013	C					120	AGA	0.249252	R
	12	AGC	0.104908	S					120	AGG	0.299967	R
	12	CGC	0.239101	R					120	ATC	0.0226533	I
	12	GGC	0.154957	G					120	CGC	0.238026	R
	12	TAC	0.243718	Y					120	GGC	-0.00301098	G
	12	TCC	0.0897961	S					120	TGC	0.2574	C
	12	TGA	0.213355	*					12	AGC	-0.126409	S
	12	TGG	0.194065	W					12	CGC	0.396289	R
	12	TTC	0.104201	F					12	GGC	-0.0489831	G
	121	AAG	0.0718992	K					12	TAC	0.215975	Y
	121	CAT	0.0790517	H					12	TCC	-0.256739	S
	121	CCG	-0.071794	P					12	TGA	0.314227	*
	121	CGG	0.114473	R					12	TGG	0.480459	W
	121	CTG	0.116394	L					12	TTC	0.14066	F
	121	GAG	-0.0568123	E					121	AAG	-0.0179917	K
	121	TAG	0.251599	*					121	CAT	-0.130278	H
	122	AGC	0.111866	S					121	CCG	-0.0108242	P
	122	GAC	0.176083	D					121	CGG	-0.0955032	R
	122	GCC	0.0703403	A					121	CTG	0.0548029	L
	122	GTC	0.216345	V					121	GAG	-0.0483932	E
	122	TGC	0.257606	C					121	TAG	0.44673	*
	123	ATG	-0.0342681	M					122	AGC	0.0442743	S
	123	CCG	0.115424	P					122	GAC	0.156341	D
	123	GTG	0.069635	V					122	GCC	-0.0115054	A
	124	AAC	-0.00125337	N					122	GTC	0.294914	V
	124	AAT	0.104277	N					122	TGC	0.339411	C
	124	ACG	0.0799273	T					123	ATG	-0.111661	M
	124	AGG	-0.00100193	R					123	CCG	0.115999	P
	124	ATG	0.0140293	M					123	GTG	0.282127	V
	124	GAG	0.000411419	E					124	AAC	-0.0808196	N
	124	TAG	0.249638	*					124	AAT	-0.0755809	N
	125	ACG	0.0187157	T					124	ACG	-0.26963	T
	125	CCG	0.17156	P					124	AGG	-0.168192	R
	125	TAG	0.247523	*					124	ATG	-0.0664875	M
	125	TTG	0.244238	L					124	GAG	-0.152636	E
	126	ATC	0.0832324	I					124	TAG	0.437035	*
	126	CTC	0.13721	L					125	ACG	0.104105	T
	126	GAC	0.180151	D					125	CCG	0.333762	P
	126	GCC	0.00891342	A					125	TAG	0.5897	*
	126	GGC	-0.255561	G					125	TTG	0.342431	L
	126	TTC	0.232448	F					126	ATC	0.0709048	I
	127	AGC	0.0826768	S					126	CTC	-0.00386104	L
	127	AGG	0.192615	R					126	GAC	0.14921	D
	127	CGC	0.191974	R					126	GCC	-0.0319786	A
	127	GAC	0.0863977	D					126	GGC	0.426063	G
	127	TGC	0.276643	C					126	TTC	0.249062	F
	128	AAG	0.0950786	K					127	AGC	0.0776452	S
	128	CAC	-0.088324	H					127	AGG	-0.0158783	R
	128	CAT	-0.046154	H					127	CGC	-0.15225	R
	128	CCG	0.175551	P					127	GAC	0.0390452	D
	128	CGG	0.184656	R					127	TGC	0.173924	C
	128	CGT	0.126159	R					128	AAG	-0.0921578	K
	128	CTG	0.0842345	L					128	CAC	0.0688843	H
	128	GAG	0.00883137	E					128	CAT	0.244555	H
	128	TAG	0.298697	*					128	CCG	0.345388	P
	129	ATG	0.0942648	M					128	CGG	-0.139331	R
	129	CTG	0.136903	L					128	CGT	-0.202708	R
	129	GAG	0.171742	E					128	CTG	-0.0715393	L
	129	GCG	0.0793482	A					128	GAG	-0.0145853	E
	129	GGG	0.192764	G					128	TAG	0.467115	*
	129	TTG	0.128151	L					129	ATG	-0.0926833	M
	130	AGG	0.258082	R					129	CTG	-0.165204	L
	130	CGG	0.332849	R					129	GAG	0.0504785	E
	130	TAG	0.294746	*					129	GCG	0.0103266	A
	130	TCG	0.177251	S					129	GGG	0.0723345	G
	130	TGA	0.251317	*					129	TTG	-0.0164957	L
	130	TGC	0.251336	C					130	AGG	0.361649	R
	130	TGT	0.217714	C					130	CGG	0.347733	R
	130	TTG	0.172133	L					130	TAG	0.456745	*
	13	AAT	0.00188901	N					130	TCG	-0.0680106	S
	13	ACG	0.0053391	T					130	TGA	0.463906	*
	13	AGG	-0.098603	R					130	TGC	0.135644	C
	13	ATG	-0.023204	M					130	TGT	0.139831	C
	13	CAG	-0.00705627	Q					130	TTG	0.0668325	L
	13	GAG	-0.00882882	E					13	AAT	-0.0557558	N
	13	TAG	0.24343	*					13	ACG	-0.0573385	T
	131	AAA	-0.0270286	K					13	AGG	0.0463587	R
	131	AAG	0.103744	K					13	ATG	0.0264834	M
	131	AGT	0.0401218	S					13	CAG	0.0197725	Q
	131	ATT	0.123687	I					13	GAG	0.0287409	E
	131	GAT	0.0981574	D					13	TAG	0.386301	*
	131	TAT	0.138858	Y					131	AAA	0.175939	K
	132	AGC	0.0163696	S					131	AAG	-0.0707556	K
	132	CAC	0.0257403	H					131	AGT	-0.0407645	S
	132	CTC	0.0711607	L					131	ATT	-0.103625	I
	132	GGC	-0.0111217	G					131	CAT	0.0424998	H
	132	TGC	0.0939221	C					131	GAT	0.0133337	D
	133	AAC	0.0158111	N					131	TAT	0.376007	Y
	133	AGC	-0.0432113	S					132	AGC	0.0118255	S
	133	ATC	-0.0155013	I					132	CAC	-0.0100065	H
	133	GCC	0.00687295	A					132	CTC	-0.287225	L
	133	TCC	-0.0525732	S					132	GGC	0.168665	G
	134	AAC	0.182974	N					132	TGC	0.122235	C
	134	CAC	0.200339	H					133	AAC	0.0752066	N
	134	GAA	0.0539507	E					133	AGC	-0.0640072	S
	134	GAG	-0.0117204	E					133	ATC	-0.0198014	I
	134	GCC	0.208065	A					133	GCC	-0.141969	A
	134	GGC	0.204743	G					133	TCC	0.0304291	S
	134	GTC	0.333555	V					134	AAC	-0.218915	N
	134	TAC	0.214212	Y					134	CAC	-0.188078	H
	135	AGC	0.0597572	S					134	GAA	0.0155056	E
	135	CAC	0.130235	H					134	GAG	0.0615515	E
	135	CTC	0.116456	L					134	GCC	-0.185403	A
	135	TGC	0.171642	C					134	GGC	-0.0787474	G
	136	AAC	0.128018	N					134	GTC	-0.174834	V
	136	CAC	0.27083	H					134	TAC	-0.152934	Y
	136	GAA	-0.0465334	E					135	AGC	0.049656	S
	136	GAG	-0.00396997	E					135	CAC	0.0734839	H
	136	GTC	0.169469	V					135	CTC	0.0418198	L
	136	TAC	0.205725	Y					135	TGC	0.237801	C
	137	AGC	0.00496738	S					136	AAC	0.0553913	N
	137	CAC	-0.0177878	H					136	CAC	-0.238236	H
	137	CCC	0.272549	P					136	GAA	-0.0591092	E
	137	CTC	-0.0206333	L					136	GAG	-0.0467575	E
	137	GGC	0.019177	G					136	GTC	-0.0939229	V
	137	TGC	0.0872868	C					136	TAC	-0.249893	Y
	138	ATC	0.0173428	I					137	AGC	-0.0516426	S
	138	CAC	0.229216	H					137	CAC	-0.0659905	H
	138	CCC	0.100291	P					137	CCC	0.289972	P
	138	TTC	0.207006	F					137	CTC	0.0379746	L
	139	AAA	0.106623	K					137	GGC	0.225081	G
	139	AAG	0.140316	K					137	TGC	0.242478	C
	139	ACC	-0.089578	T					138	ATC	-0.0091481	I
	139	AGC	0.175844	S					138	CAC	0.152712	H
	139	ATC	0.0401976	I					138	CCC	0.124207	P
	139	CAC	-0.00749576	H					138	TTC	0.191433	F
	139	GAC	-0.0345704	D					139	AAA	-0.110161	K
	139	TAC	0.108459	Y					139	AAG	-0.106696	K
	140	AAC	0.239433	N					139	ACC	-0.0153869	T
	140	CAC	0.262503	H					139	AGC	-0.0418126	S
	140	TAA	0.264272	*					139	ATC	-0.262779	I
	140	TAG	0.183334	*					139	CAC	0.0605849	H
	140	TCC	0.182073	S					139	GAC	0.0323888	D
	140	TGC	0.325604	C					139	TAC	-0.200113	Y
	140	TTC	-0.00268012	F					140	AAC	0.483123	N
	14	AAA	-0.0892122	K					140	CAC	0.305794	H
	14	ACC	-0.0235393	T					140	TAA	0.466531	*
	14	AGC	0.0209703	S					140	TAG	0.408958	*
	14	ATC	-0.0242956	I					140	TCC	0.593167	S
	14	CAC	0.045116	H					140	TGC	0.398743	C
	14	TAC	0.0362358	Y					140	TTC	0.0860728	F
	141	AAC	0.181811	N					14	AAA	0.122877	K
	141	CAC	0.17704	H					14	ACC	-0.146987	T
	141	TAA	0.290678	*					14	AGC	0.0808613	S
	141	TAG	0.256888	*					14	ATC	0.121853	I
	141	TGC	0.246637	C					14	CAC	-0.117966	H
	141	TTC	0.137249	F					14	GAC	0.119777	D
	142	ATC	0.0279159	I					14	TAC	0.0708488	Y
	142	CTC	0.104228	L					141	AAC	0.381677	N
	142	GAC	0.25329	D					141	CAC	0.0234081	H
	142	GCC	0.0413148	A					141	TAA	0.468336	*
	142	TTC	0.098695	F					141	TAG	0.489274	*
	143	CAC	0.0773292	H					141	TGC	0.391282	C
	143	GAC	0.254474	D					141	TTC	0.00452375	F
	143	TAA	0.279215	*					142	ATC	0.0173523	I
	143	TAG	0.241618	*					142	CTC	0.0220891	L
	143	TGC	0.331497	C					142	GAC	0.332249	D
	143	TTC	0.103629	F					142	GCC	0.0717678	A
	144	ACC	0.0151091	T					142	TTC	0.0309604	F
	144	CCC	-0.118817	P					143	CAC	0.0921396	H
	144	GCC	0.05246	A					143	GAC	0.440101	D
	144	TAC	0.0684785	Y					143	TAA	0.118345	*
	144	TGC	0.249747	C					143	TAG	0.17229	*
	144	TTC	0.282637	F					143	TGC	0.242578	C
	145	ATG	0.00231329	M					143	TTC	-0.271949	F
	145	CAG	-0.0537976	Q					144	ACC	0.0792394	T
	145	CCG	-0.029436	P					144	CCC	0.0382382	P
	145	GTG	0.230994	V					144	GCC	0.0958659	A
	146	ACC	-0.0324113	T					144	TAC	-0.0885051	Y
	146	GAC	0.22032	D					144	TGC	0.126639	C
	146	GTC	-0.00809155	V					144	TTC	-0.190894	F
	146	TCC	-0.0454559	S					145	ATG	0.016967	M
	147	AAT	0.0162252	N					145	CAG	-0.159332	Q
	147	ACT	0.0414938	T					145	CCG	0.145058	P
	147	AGA	0.0564178	R					145	CGG	0.298637	R
	147	AGG	0.02998	R					145	GTG	0.0297273	V
	147	ATT	0.27673	I					146	ACC	-0.150218	T
	147	CGT	0.0322023	R					146	GAC	0.33535	D
	147	GGT	0.162609	G					146	GTC	-0.0963886	V
	147	TGT	0.177455	C					146	TCC	-0.186134	S
	148	AGC	0.0571519	S					147	AAT	0.114944	N
	148	CGC	0.108203	R					147	ACT	0.0475493	T
	148	GGC	0.0652629	G					147	AGA	-0.0232747	R
	148	TAC	0.103055	Y					147	AGG	0.0509912	R
	148	TCC	0.138806	S					147	ATT	-0.4316	I
	148	TGA	0.021375	*					147	CGT	0.00928934	R
	148	TGG	0.129794	W					147	GGT	0.561683	G
	148	TTC	0.158362	F					147	TGT	0.235245	C
	149	AAA	0.0157935	K					148	AGC	0.363771	S
	149	AAC	0.0503774	N					148	CGC	0.2017	R
	149	AGA	0.09437	R					148	GGC	0.289388	G
	149	AGG	0.0852059	R					148	TAC	0.33871	Y
	149	ATC	0.135593	I					148	TCC	0.401601	S
	149	CGC	0.0398419	R					148	TGA	0.481899	*
	149	GGC	0.135042	G					148	TGG	-0.0944924	W
	149	TGC	0.331168	C					148	TTC	0.379762	F
	150	ATG	-0.0244232	M					149	AAA	-0.263752	K
	150	CAG	-0.0555431	Q					149	AAC	-0.00601868	N
	150	CCG	-0.0599643	P					149	AGA	-0.271228	R
	150	CGG	0.0171352	R					149	AGG	-0.0878178	R
	150	GTG	-0.0326495	V					149	ATC	-0.141427	I
	15	AAC	0.0165624	N					149	CGC	-0.0576673	R
	15	ACC	0.0717594	T					149	GGC	0.0307447	G
	15	AGA	0.120317	R					149	TGC	0.188733	C
	15	AGG	0.137781	R					150	ATG	-0.104248	M
	15	ATC	0.10271	I					150	CAG	0.0984994	Q
	15	GGC	0.0328396	G					150	CCG	0.10878	P
	15	TGC	0.11484	C					150	CGG	-0.037424	R
	151	ACC	0.0826063	T					150	GTG	-0.0741424	V
	151	CAC	0.0548964	H					15	AAC	0.0207492	N
	151	CGC	0.023449	R					15	ACC	0.0580857	T
	151	CTC	0.0241419	L					15	AGA	-0.102065	R
	151	GCC	0.00943011	A					15	AGG	-0.137412	R
	151	TCC	-0.0173212	S					15	ATC	0.0228524	I
	152	AAG	-0.071468	K					15	CGC	0.462109	R
	152	AGT	-0.129014	S					15	GGC	-0.0284839	G
	152	ATG	-0.0475236	M					15	TGC	0.247321	C
	152	GGG	-0.0814738	G					151	ACC	-0.0545293	T
	152	TGG	0.0190043	W					151	CAC	-0.0435796	H
	153	ACC	-0.0377609	T					151	CGC	-0.272378	R
	153	CCC	-0.171172	P					151	CTC	-0.173218	L
	153	GGC	0.0325915	G					151	GCC	-0.0909	A
	153	GTC	0.0238396	V					151	TCC	-0.0190664	S
	154	AGG	0.0690093	R					152	AAG	-0.0302031	K
	154	ATT	0.0362501	I					152	AGT	-0.0758911	S
	154	CGT	0.0587293	R					152	ATG	-0.117772	M
	154	GGT	0.0127253	G					152	GGG	-0.0522622	G
	16	AGG	0.203212	R					152	TGG	-0.0981167	W
	16	CGG	0.227492	R					153	ACC	-0.193757	T
	16	GGG	0.0854851	G					153	CCC	-0.367437	P
	16	TAG	0.250692	*					153	GAC	0.990505	D
	16	TCG	0.19201	S					153	GGC	-0.0786609	G
	16	TGA	0.24857	*					153	GTC	-0.00361618	V
	16	TGC	0.262966	C					154	AGG	0.188139	R
	16	TGT	0.259376	C					154	ATT	0.0291464	I
	16	TTG	0.134359	L					154	CGT	-0.25526	R
	17	AAC	-0.0127377	N					154	GGT	-0.105858	G
	17	CAC	-0.0298244	H					16	AGG	0.0853417	R
	17	GAA	-0.0137085	E					16	CGG	0.0137882	R
	17	GAG	0.00371689	E					16	GGG	0.180091	G
	17	GGC	-0.115895	G					16	TAG	0.388445	*
	17	GTC	0.0121139	V					16	TCG	0.0145341	S
	17	TAC	0.128443	Y					16	TGA	0.510914	*
	18	AAT	0.0283741	N					16	TGC	0.280792	C
	18	ACG	0.0350691	T					16	TGT	0.327261	C
	18	AGG	0.00656835	R					16	TTG	0.025635	L
	18	ATG	-0.00417403	M					17	AAC	-0.0389868	N
	18	CAA	0.00495075	Q					17	CAC	-0.13485	H
	18	CAG	0.016509	Q					17	GAA	-0.0301765	E
	18	GAG	-0.0500466	E					17	GAG	-0.0838423	E
	18	TAG	0.237588	*					17	GCC	0.468755	A
	19	AAC	0.0130853	N					17	GGC	-0.0165571	G
	19	AGA	0.062433	R					17	GTC	-0.10608	V
	19	AGG	0.0666083	R					17	TAC	0.325916	Y
	19	ATC	0.0131586	I					18	AAT	-0.0146115	N
	19	CGC	-0.0114927	R					18	ACG	-0.049488	T
	19	GGC	0.0389193	G					18	AGG	0.0312944	R
	19	GGT	0.156941	G					18	ATG	0.0366724	M
	19	TGC	0.088202	C					18	CAA	-0.0264602	Q
	20	CAC	0.0794118	H					18	CAG	-0.0215519	Q
	20	TAG	0.228145	*					18	GAG	0.0311739	E
	20	TGC	0.244151	C					18	TAG	0.482657	*
	20	TTC	0.0316756	F					19	AAC	-0.0212411	N
	2	AAC	0.0376303	N					19	AGA	-0.113885	R
	2	CAC	0.0457254	H					19	AGG	-0.122773	R
	2	GAA	0.026092	E					19	ATC	0.0489813	I
	2	GTC	-0.0686268	V					19	CGC	-0.177134	R
	2	TAC	0.0114121	Y					19	GGC	-0.00468392	G
	21	ATG	0.0449946	M					19	GGT	-0.0866782	G
	21	CAG	0.0780678	Q					19	TGC	0.343816	C
	21	CCG	0.111342	P					20	CAC	-0.0406831	H
	21	CGG	0.111142	R					20	TAA	-0.278378	*
	22	ACC	-0.0314848	T					20	TAG	0.522614	*
	22	GAC	0.0050749	D					20	TGC	0.18483	C
	22	GGC	0.504445	G					20	TTC	-0.357717	F
	22	GTC	0.0234784	V					2	AAC	-0.131681	N
	23	AGC	0.0560317	S					2	CAC	-0.0347593	H
	23	GAC	0.00364596	D					2	GAA	-0.163679	E
	23	TGC	0.152069	C					2	GTC	-0.144155	V
	24	AAC	0.010049	N					2	TAC	-0.0542004	Y
	24	AGC	0.00907197	S					21	ATG	0.0942599	M
	24	ATC	-0.0548004	I					21	CAG	0.0936538	Q
	24	CCC	-0.0310076	P					21	CCG	0.0926189	P
	24	GCC	0.0521008	A					21	CGG	-0.0612194	R
	24	TCC	0.0326981	S					22	ACC	-0.0896095	T
	25	ACG	-0.00327173	T					22	GAC	0.196761	D
	25	CAG	-0.00652106	Q					22	GGC	0.153799	G
	25	CTG	-0.0013898	L					22	GTC	-0.0542915	V
	25	GCG	-0.0744536	A					23	AGC	0.0985621	S
	25	TCG	0.0310854	S					23	GAC	0.0421973	D
	26	AAA	0.058527	K					23	GTC	-0.0132468	V
	26	AAG	0.218519	K					23	TGC	0.132486	C
	26	ACC	0.17605	T					24	AAC	-0.044077	N
	26	AGC	0.115492	S					24	AGC	0.172687	S
	26	ATC	0.171194	I					24	ATC	-0.00810344	I
	26	GAC	-0.130077	D					24	CCC	0.0479691	P
	27	AAT	-0.0179772	N					24	GCC	-0.08349	A
	27	ACG	0.700056	T					24	TCC	-0.0205391	S
	27	AGG	-0.140208	R					25	ACG	0.0120068	T
	27	ATG	-0.0297645	M					25	CAG	0.00541437	Q
	27	CAG	0.00157053	Q					25	CTG	0.0109299	L
	27	GAG	0.0501064	E					25	GCG	0.348783	A
	27	TAG	0.199125	*					25	TCG	-0.0333098	S
	28	CAC	-0.0192145	H					26	AAA	0.820943	K
	28	GAA	0.0281947	E					26	AAG	0.0125497	K
	28	GGC	-0.203659	G					26	ACC	-0.0547566	T
	28	GTC	0.0111758	V					26	AGC	0.0267194	S
	28	TAC	-0.00995267	Y					26	ATC	0.105337	I
	29	AAA	0.260789	K					26	CAC	-0.341975	H
	29	AAG	0.215297	K					26	GAC	0.803303	D
	29	ACC	0.398702	T					27	AAT	0.0134412	N
	29	AGC	0.0515041	S					27	ACG	1.36819	T
	29	ATC	0.214744	I					27	AGG	0.0755449	R
	29	CAC	0.248789	H					27	ATG	0.0183295	M
	29	GAC	0.144364	D					27	CAG	-0.0482478	Q
	29	TAC	0.255349	Y					27	GAG	0.0796576	E
	30	AGT	0.217113	S					27	TAG	0.466433	*
	30	CGT	0.276842	R					28	CAC	-0.178682	H
	30	GGT	0.200909	G					28	GAA	0.0779303	E
	30	TAT	0.24504	Y					28	GCC	0.421288	A
	30	TCT	0.196111	S					28	GGC	-0.459357	G
	30	TGA	0.253514	*					28	GTC	-0.0642025	V
	30	TGG	0.242024	W					28	TAC	-0.176541	Y
	30	TTT	0.237059	F					29	AAA	0.294506	K
	3	AAT	-0.018995	N					29	AAG	0.271596	K
	3	ACT	-0.0198307	T					29	ACC	-0.0231668	T
	3	AGA	0.0150705	R					29	AGC	0.0577957	S
	3	GGT	0.165059	G					29	ATC	0.302486	I
	3	TGT	0.131623	C					29	CAC	0.227224	H
	31	ACC	0.099998	T					29	GAC	0.172143	D
	31	CCC	0.212654	P					29	TAC	0.319152	Y
	31	TAC	0.0628687	Y					30	AGT	0.563753	S
	31	TTC	0.212092	F					30	CGT	0.457804	R
	32	AGC	0.154903	S					30	GGT	0.56431	G
	32	GAC	0.205611	D					30	TAT	0.483135	Y
	32	GCC	0.0958767	A					30	TCT	0.615629	S
	32	GTC	0.166684	V					30	TGA	0.221477	*
	32	TGC	0.194075	C					30	TGG	0.401345	W
	33	ATC	0.162435	I					30	TTT	0.578355	F
	33	CTC	0.0724445	L					3	AAT	-0.0362894	N
	33	GTC	0.176912	V					3	ACT	-0.0415031	T
	33	TAC	0.0585901	Y					3	AGA	0.025203	R
	33	TCC	0.236861	S					3	GGT	0.39757	G
	33	TGC	0.111883	C					3	TGT	0.238956	C
	33	TTA	0.0443352	L					31	ACC	-0.00588973	T
	33	TTG	0.0213998	L					31	CCC	0.553392	P
	34	ATC	0.0454685	I					31	TAC	0.120457	Y
	34	CTC	0.145687	L					31	TTC	0.381252	F
	34	GAC	0.240332	D					32	AGC	0.188299	S
	34	GCC	0.0495772	A					32	GAC	0.218833	D
	34	GGC	0.142154	G					32	GCC	0.042672	A
	34	TTC	0.145546	F					32	GTC	0.0831894	V
	35	AAG	-0.0264733	K					32	TGC	0.396204	C
	35	CAC	-0.123573	H					33	ATC	-0.0455561	I
	35	CAT	-0.0422148	H					33	CTC	-0.132889	L
	35	CCG	0.213629	P					33	GTC	0.107952	V
	35	CGG	-0.0154506	R					33	TAC	-0.0944787	Y
	35	CTG	0.0718747	L					33	TCC	0.294281	S
	35	GAG	0.0331305	E					33	TGC	0.514357	C
	35	TAG	0.235316	*					33	TTA	-0.0393566	L
	36	ACG	0.015894	T					33	TTG	-0.0160661	L
	36	TAG	0.24894	*					34	ATC	0.0242155	I
	36	TGG	0.0718544	W					34	CTC	-0.364939	L
	36	TTG	0.0535552	L					34	GAC	0.408518	D
	37	ATG	0.0452634	M					34	GCC	-0.0733172	A
	37	CTG	0.0442835	L					34	GGC	-0.227249	G
	37	GAG	0.224395	E					34	TTC	0.12604	F
	37	GCG	0.0722007	A					35	AAG	-0.000981163	K
	38	ACC	0.0570982	T					35	CAC	0.0170157	H
	38	CCC	0.255873	P					35	CAT	0.0259671	H
	38	GAC	-0.0628247	D					35	CCG	0.157553	P
	38	GGC	0.00255346	G					35	CGG	-0.10185	R
	38	GTC	0.0304584	V					35	CTG	0.0109233	L
	38	TCC	0.017581	S					35	GAG	0.103782	E
	39	ACC	-0.00579154	T					35	TAG	0.573924	*
	39	CCC	0.217144	P					36	ACG	-0.0945878	T
	39	GAC	-0.00104199	D					36	TAG	0.671947	*
	39	GTC	-0.0123525	V					36	TGG	0.0530808	W
	39	TCC	-0.0213018	S					36	TTG	0.119654	L
	40	AAG	0.206558	K					37	ATG	-0.0421681	M
	40	CAG	-0.0122234	Q					37	CTG	-0.000409667	L
	40	GAC	-0.274188	D					37	GAG	0.215711	E
	40	GAT	0.0178652	D					37	GCG	-0.00282751	A
	40	GCG	0.0908267	A					38	ACC	-0.0018442	T
	40	GGG	0.0582754	G					38	CCC	0.355828	P
	40	GTG	0.179649	V					38	GAC	0.154533	D
	40	TAG	0.203141	*					38	GGC	-0.0733885	G
	4	ATC	0.02264	I					38	GTC	0.0275781	V
	4	CAC	0.029885	H					38	TCC	-0.0883354	S
	4	TTC	0.0641098	F					39	ACC	-0.00400374	T
	41	ATG	0.0206597	M					39	CCC	0.179913	P
	41	CAG	0.11071	Q					39	GAC	-0.0341479	D
	41	CCG	0.254583	P					39	GTC	0.00636502	V
	41	CGG	0.241041	R					39	TCC	-0.0417533	S
	42	AGC	0.0323525	S					40	AAG	-0.162077	K
	42	GAC	-0.0234437	D					40	CAG	-0.196877	Q
	42	GTC	0.0570518	V					40	GAC	-0.209028	D
	42	TGC	0.147811	C					40	GAT	-0.110402	D
	42	TTC	0.10641	F					40	GCG	-0.126739	A
	43	ATA	-0.0221713	I					40	GGG	-0.111928	G
	43	CTA	0.0286304	L					40	GTG	-0.124654	V
	43	GAA	0.153162	E					40	TAG	0.55554	*
	43	GCA	0.0980457	A					4	ATC	-0.0560177	I
	43	GGA	0.179362	G					4	CAC	-0.081285	H
	43	TTA	0.0140136	L					4	TTC	-0.120711	F
	44	ACG	-0.00862547	T					41	ATG	-0.0535021	M
	44	CAG	-0.0392575	Q					41	CAG	0.0105283	Q
	44	CGG	0.033223	R					41	CCG	0.32401	P
	44	CTG	0.0145457	L					41	CGG	-0.325826	R
	44	TCG	-0.00109466	S					42	AGC	-0.116993	S
	45	AAG	0.219688	K					42	GAC	0.0561379	D
	45	ACG	0.100019	T					42	GTC	-0.0327075	V
	45	ATA	-0.0101721	I					42	TGC	0.199798	C
	45	ATC	-0.0525435	I					42	TTC	-0.282909	F
	45	CTG	-0.110489	L					43	ATA	-0.0428281	I
	45	GTG	-0.0162894	V					43	CTA	-0.023099	L
	45	TTG	0.0624889	L					43	GAA	0.0475025	E
	46	CAC	0.00794384	H					43	GCA	0.0194882	A
	46	CTC	0.0476327	L					43	GGA	0.0154631	G
	46	GCC	0.0122028	A					43	TTA	-0.0199581	L
	46	TCC	0.0430667	S					44	ACG	-0.111774	T
	47	AAC	-0.0329008	N					44	CAG	-0.0123592	Q
	47	AGC	-0.0266253	S					44	CGG	-0.0625346	R
	47	CAC	-0.0256757	H					44	CTG	-0.0168874	L
	47	CCC	-0.298883	P					44	TCG	0.0664318	S
	47	CTC	-0.0186892	L					45	AAG	-0.134187	K
	47	TGC	0.111225	C					45	ACG	0.213931	T
	48	AGC	0.0705258	S					45	ATA	-0.0669253	I
	48	AGT	0.0823375	S					45	ATC	0.0350535	I
	48	GAC	0.0530001	D					45	CTG	0.0963451	L
	48	TGC	0.230282	C					45	GTG	-0.0519841	V
	49	AAA	0.105573	K					45	TTG	-0.10754	L
	49	AAG	0.0488689	K					46	CAC	0.206433	H
	49	ACC	0.102487	T					46	CGC	-0.119537	R
	49	AGC	0.0630306	S					46	CTC	0.0836578	L
	49	ATC	0.154998	I					46	GCC	-0.0471666	A
	49	CAC	0.0215741	H					46	TCC	0.0430121	S
	49	GAC	0.0610796	D					47	AAC	-0.129336	N
	49	TAC	0.154328	Y					47	AGC	-0.050677	S
	50	ACC	0.114938	T					47	CAC	-0.03106	H
	50	GAC	0.229849	D					47	CCC	0.0271598	P
	50	GGC	0.091706	G					47	CTC	-0.00166216	L
	50	GTC	0.13181	V					47	TGC	0.317851	C
	50	TCC	0.0288369	S					48	AGC	0.260962	S
	5	AAT	0.0397666	N					48	AGT	-0.00753572	S
	5	ATT	0.139	I					48	GAC	-0.00448158	D
	5	CAT	0.00704938	H					48	GTC	-0.0274222	V
	5	GAA	0.00660111	E					48	TGC	0.114053	C
	5	GGT	0.00700208	G					49	AAA	0.0528894	K
	5	GTT	0.133765	V					49	AAG	-0.0764184	K
	5	TAT	0.0657016	Y					49	ACC	-0.0679502	T
	51	AAA	0.182202	K					49	AGC	-0.024774	S
	51	AAG	0.110817	K					49	ATC	-0.10714	I
	51	ACC	0.0994909	T					49	CAC	-0.067618	H
	51	AGC	0.143526	S					49	GAC	0.0918992	D
	51	ATC	0.0134642	I					49	TAC	0.0625889	Y
	51	CAC	-0.113775	H					50	ACC	0.100752	T
	51	GAC	0.296328	D					50	CCC	0.559054	P
	51	TAC	0.100034	Y					50	GAC	0.442218	D
	52	ACC	-0.00612704	T					50	GGC	0.223898	G
	52	GAC	-0.00195286	D					50	GTC	0.0417659	V
	52	GTC	-0.0150697	V					50	TCC	0.0682921	S
	52	TCC	-0.0594191	S					5	AAT	-0.177058	N
	53	AAG	0.0809586	K					5	ATT	0.160083	I
	53	ACG	0.117209	T					5	CAT	-0.0246933	H
	53	ATA	-0.0641231	I					5	GAA	0.0846179	E
	53	ATC	-0.127287	I					5	GCT	0.355709	A
	53	ATT	-0.0243511	I					5	GGT	-0.189846	G
	53	CTG	-0.0139551	L					5	GTT	-0.139983	V
	53	GTG	0.0397808	V					5	TAT	-0.43747	Y
	53	TTG	0.025985	L					51	AAA	-0.0994904	K
	54	ATC	-0.0111745	I					51	AAG	-0.0251161	K
	54	CTC	-0.0308342	L					51	ACC	-0.0357632	T
	54	GAC	0.140845	D					51	AGC	0.372331	S
	54	GCC	0.0776549	A					51	ATC	0.203576	I
	54	TTC	0.0796412	F					51	CAC	-0.145231	H
	55	AAC	0.079502	N					51	GAC	0.415927	D
	55	CAC	0.488812	H					51	TAC	0.0245477	Y
	55	GAA	-0.13662	E					52	ACC	-0.0437532	T
	55	GAG	-0.00331745	E					52	GAC	0.111896	D
	55	GCC	0.0920339	A					52	GGC	0.926588	G
	55	GGC	0.117737	G					52	GTC	-0.0347972	V
	55	TAC	0.115429	Y					52	TCC	-0.0630664	S
	56	AGC	0.0582501	S					53	AAG	-0.133481	K
	56	CGC	0.122791	R					53	ACG	-0.0849954	T
	56	GAC	0.0312996	D					53	AGG	-0.00549498	R
	56	GCC	0.0430642	A					53	ATA	0.098511	I
	56	GTC	0.0179291	V					53	ATC	0.521442	I
	56	TGC	0.132175	C					53	ATT	0.072436	I
	57	ATG	-0.0197793	M					53	CTG	0.0576428	L
	57	CAG	0.163918	Q					53	GTG	0.000523109	V
	57	CCG	0.180581	P					53	TTG	0.0807039	L
	57	CGG	0.295846	R					54	ATC	-0.00598396	I
	57	GTG	0.0663295	V					54	CTC	0.0369799	L
	58	AAG	0.343761	K					54	GAC	-0.0478899	D
	58	CAG	0.186078	Q					54	GCC	-0.0815527	A
	58	GAC	-0.0399906	D					54	GGC	0.482904	G
	58	GAT	-0.0340692	D					54	TTC	-0.0206503	F
	58	GCG	-0.326241	A					55	AAC	-0.136423	N
	58	GGG	-0.000264529	G					55	CAC	0.0105147	H
	58	GTG	0.223386	V					55	GAA	0.14339	E
	58	TAG	0.230437	*					55	GAG	-0.0897323	E
	59	CAT	0.00954715	H					55	GCC	-0.00860975	A
	59	CCG	0.0382592	P					55	GGC	-0.0982486	G
	59	CTG	0.0888506	L					55	TAC	-0.187946	Y
	59	TAG	0.240332	*					56	AGC	-0.00578892	S
	60	AAC	-0.071233	N					56	CGC	-0.191436	R
	60	ACC	-0.0502177	T					56	GAC	0.0127036	D
	60	AGA	0.0940974	R					56	GCC	-0.0975698	A
	60	AGG	0.014498	R					56	GTC	0.0939975	V
	60	ATC	0.252333	I					56	TGC	0.166801	C
	60	CGC	0.555415	R					57	ATG	0.0281778	M
	60	GGC	-0.0556861	G					57	CAG	-0.0335754	Q
	60	TGC	0.0912752	C					57	CCG	0.189651	P
	6	AAA	-0.0423155	K					57	CGG	0.0772262	R
	6	CAT	-0.0275561	H					57	GTG	-0.00903138	V
	6	CGA	0.113916	R					58	AAG	-0.347934	K
	6	CTA	-0.0678499	L					58	CAG	-0.0559988	Q
	6	GAA	0.0431131	E					58	GAC	0.017638	D
	6	TAA	0.260827	*					58	GAT	-0.0384717	D
	61	AGG	0.17689	R					58	GCG	0.190177	A
	61	CGG	0.0805936	R					58	GGG	-0.302538	G
	61	GGG	0.0989797	G					58	GTG	-0.186592	V
	61	TAG	0.261135	*					58	TAG	0.579959	*
	61	TGA	0.264328	*					59	CAT	-0.0572766	H
	61	TGT	0.133446	C					59	CCG	-0.0232644	P
	61	TTG	0.125101	L					59	CTG	-0.139354	L
	62	AAC	-0.0222731	N					59	TAG	0.676999	*
	62	AGC	0.0609294	S					60	AAC	-0.0483588	N
	62	ATC	0.00923688	I					60	ACC	-0.402656	T
	62	CCC	-0.563343	P					60	AGA	-0.0673404	R
	62	GCC	0.0254917	A					60	AGG	-0.115958	R
	62	TCC	-0.00194789	S					60	ATC	-0.189275	I
	63	AAC	0.0854951	N					60	CGC	0.474679	R
	63	AAT	0.0275785	N					60	GAC	0.394038	D
	63	ACG	0.0407341	T					60	GGC	0.0154372	G
	63	AGG	0.0140787	R					60	TGC	0.12011	C
	63	ATG	0.0540392	M					6	AAA	-0.274667	K
	63	CAG	-0.00451856	Q					6	CAC	0.101849	H
	63	GAG	-0.0166074	E					6	CAT	-0.10352	H
	63	TAG	0.222742	*					6	CGA	-0.159847	R
	64	ATC	0.00113245	I					6	CTA	0.0136872	L
	64	CAC	-0.0933893	H					6	GAA	-0.115489	E
	64	CGC	0.220313	R					6	TAA	0.19802	*
	64	GTC	0.0370934	V					61	AGG	0.0713064	R
	64	TTC	0.172583	F					61	CGG	0.0765448	R
	65	ACC	-0.0440295	T					61	GGG	-0.118613	G
	65	CCC	-0.23881	P					61	TAG	0.610938	*
	65	GAC	-0.104659	D					61	TGA	0.670643	*
	65	TCC	-0.109004	S					61	TGC	0.72685	C
	66	ACC	0.378933	T					61	TGT	0.199702	C
	66	CCC	0.108715	P					61	TTG	0.0422929	L
	66	TAC	0.0870876	Y					62	AAC	0.0733289	N
	66	TGC	0.146941	C					62	AGC	0.0342781	S
	66	TTC	0.228638	F					62	ATC	-0.000244701	I
	67	AGC	0.0308961	S					62	CCC	0.0102402	P
	67	CGC	0.231787	R					62	GCC	-0.0273757	A
	67	GAC	0.0369255	D					62	TCC	0.00208316	S
	67	GCC	0.124246	A					63	AAC	0.11898	N
	67	GTC	0.267665	V					63	AAT	0.122079	N
	67	TGC	0.252219	C					63	ACG	0.0925303	T
	68	ACC	0.0135243	T					63	AGG	0.0128079	R
	68	CCC	-0.00794174	P					63	ATG	-0.0464652	M
	68	GAC	-0.088264	D					63	CAG	0.0515742	Q
	68	GGC	0.0125656	G					63	GAG	0.180405	E
	68	GTC	0.0556867	V					63	TAG	0.640731	*
	68	TCC	-0.037836	S					64	ATC	0.0980524	I
	69	AAG	0.409661	K					64	CAC	-0.346677	H
	69	GAC	0.0132547	D					64	CCC	0.0528321	P
	69	GAT	-0.0177142	D					64	CGC	0.664828	R
	69	GCG	0.0838953	A					64	GTC	0.211592	V
	69	GGG	0.246175	G					64	TTC	-0.06032	F
	69	GTG	0.226807	V					65	ACC	0.0118022	T
	69	TAG	0.252141	*					65	CCC	1.23843	P
	70	ACC	0.190537	T					65	GAC	0.0205977	D
	70	GTC	0.196808	V					65	GTC	0.473881	V
	70	TCC	0.155525	S					65	TCC	0.33349	S
	7	AGC	0.17127	S					66	ACC	0.298662	T
	7	CGC	0.12113	R					66	CCC	0.164787	P
	7	GGC	0.163992	G					66	GCC	-0.256132	A
	7	TAC	0.10788	Y					66	TAC	0.14749	Y
	7	TCC	0.102534	S					66	TGC	0.154527	C
	7	TGA	0.289207	*					66	TTC	0.0419635	F
	7	TTC	0.130526	F					67	AGC	0.12337	S
	71	ACG	0.016857	T					67	CGC	0.431611	R
	71	CCG	-0.063022	P					67	GAC	0.154343	D
	71	GAG	-0.0385823	E					67	GCC	0.038425	A
	71	GTG	0.130317	V					67	GTC	-0.202257	V
	71	TCG	-0.0862154	S					67	TGC	0.180267	C
	72	AAG	0.0377274	K					68	ACC	0.108707	T
	72	CAC	0.0716919	H					68	CCC	0.149755	P
	72	CAT	0.0572162	H					68	GAC	0.0673146	D
	72	CCG	0.134061	P					68	GGC	-0.083613	G
	72	CGG	0.168463	R					68	GTC	-0.0400163	V
	72	CTG	0.238218	L					68	TCC	0.0742031	S
	72	GAG	-0.280652	E					69	AAG	-0.182553	K
	72	TAG	0.23354	*					69	GAC	0.0987501	D
	73	AAT	0.0235792	N					69	GAT	0.00517522	D
	73	ACG	0.0470418	T					69	GCG	0.62828	A
	73	AGG	-0.0221966	R					69	GGG	-0.151665	G
	73	ATG	-0.051009	M					69	GTG	-0.2479	V
	73	CAG	-0.123608	Q					69	TAG	0.610739	*
	73	CCG	0.258697	P					70	ACC	0.287025	T
	73	GAG	0.0385073	E					70	GTC	0.114004	V
	73	GCG	0.100888	A					70	TCC	0.12665	S
	73	TAG	0.263034	*					7	AGC	0.117057	S
	74	ACG	-0.00605961	T					7	CGC	0.214544	R
	74	GAG	-0.381543	E					7	GGC	0.178378	G
	74	GGG	0.108603	G					7	TAC	0.108541	Y
	74	GTG	0.136621	V					7	TCC	0.221062	S
	75	ACC	0.0532461	T					7	TGA	0.617232	*
	75	CCC	0.214603	P					7	TTC	0.00909245	F
	75	GAC	-0.0243278	D					71	ACG	0.0491814	T
	75	GGC	-0.119258	G					71	CCG	0.370153	P
	75	GTC	0.202396	V					71	GAG	-0.0777575	E
	76	AAG	0.141138	K					71	GTG	-0.14035	V
	76	CAT	0.0973504	H					71	TCG	-0.0204784	S
	76	CCG	0.145022	P					72	AAG	0.105165	K
	76	CGG	0.127518	R					72	CAC	-0.0591853	H
	76	CTG	0.128391	L					72	CAT	0.245724	H
	76	TAG	0.241871	*					72	CCG	0.156617	P
	77	AGC	0.179664	S					72	CGG	-0.0989911	R
	77	CGC	-0.0484109	R					72	CTG	-0.218076	L
	77	GAC	0.154578	D					72	GAG	-0.158612	E
	77	GCC	0.235205	A					72	TAG	0.664969	*
	77	GTC	0.356785	V					73	AAT	0.107202	N
	77	TGC	0.257622	C					73	ACG	0.155481	T
	78	ATC	0.0871826	I					73	AGG	0.0313851	R
	78	CTC	0.0284862	L					73	ATG	-0.0662009	M
	78	GTC	-0.0240782	V					73	CAG	-0.054286	Q
	78	TAC	-0.0848181	Y					73	GAG	0.137939	E
	78	TCC	-0.261365	S					73	GCG	-0.230871	A
	78	TGC	-0.0713631	C					73	TAG	0.622792	*
	78	TTA	0.0277798	L					74	ACG	0.0906108	T
	79	ATG	0.0259856	M					74	GAG	-0.164143	E
	79	CAG	0.208733	Q					74	GGG	0.0805958	G
	79	CCG	0.0473682	P					74	GTG	-0.0711032	V
	79	CGG	0.273698	R					75	ACC	-0.101849	T
	79	GTG	0.00478628	V					75	CCC	-0.0384627	P
	80	ATG	0.20604	M					75	GAC	0.092521	D
	80	CTG	0.280666	L					75	GGC	0.123837	G
	80	GAG	0.236831	E					75	GTC	-0.110147	V
	80	GCG	0.145044	A					75	TCC	0.295346	S
	80	GGG	0.0872749	G					76	AAG	-0.0747655	K
	80	TTG	0.267786	L					76	CAC	0.227946	H
	8	AAC	0.185345	N					76	CAT	0.00789923	H
	8	AAT	0.200173	N					76	CCG	0.236218	P
	8	ACC	0.0989918	T					76	CGG	-0.102586	R
	8	ATG	0.0927449	M					76	CTG	-0.00603307	L
	8	CTC	0.0778284	L					76	GAG	-0.361661	E
	8	TTC	0.10714	F					76	TAG	0.575574	*
	81	AAC	0.266971	N					77	AGC	0.286036	S
	81	ACC	0.000273272	T					77	CGC	0.410991	R
	81	AGC	0.221962	S					77	GAC	0.399454	D
	81	ATG	0.374496	M					77	GCC	0.298227	A
	81	CGC	0.316499	R					77	GTC	0.146665	V
	81	CTC	0.038659	L					77	TGC	0.389504	C
	81	GTC	-0.0163357	V					78	ATC	0.0390328	I
	81	TTC	0.176453	F					78	CTC	0.0835267	L
	82	ACC	-0.0246066	T					78	GTC	0.108729	V
	82	CCC	0.325948	P					78	TAC	-0.0375536	Y
	82	GAC	0.249422	D					78	TCA	0.366941	S
	82	GGC	0.0206424	G					78	TCC	0.988774	S
	82	GTC	-0.006328	V					78	TGC	0.475325	C
	82	TCC	-0.0420731	S					78	TTA	0.176816	L
	83	AGC	0.023248	S					79	ATG	0.0592695	M
	83	GAC	0.232499	D					79	CAG	0.41815	Q
	83	GCC	0.0674328	A					79	CCG	0.353634	P
	83	TGC	0.12776	C					79	CGG	0.36465	R
	84	ATG	-0.0478145	M					79	GTG	0.0102199	V
	84	CAG	-0.10291	Q					80	ATG	0.447017	M
	84	CCG	0.250737	P					80	CTG	0.243736	L
	84	CGG	0.110666	R					80	GAG	0.552933	E
	85	AAC	-0.0490475	N					80	GCG	0.373081	A
	85	AAT	-0.042962	N					80	GGG	0.0263818	G
	85	ACG	0.00374463	T					80	TTG	0.245876	L
	85	AGG	0.00866289	R					8	AAC	-0.023939	N
	85	ATG	0.180096	M					8	AAT	-0.120355	N
	85	GAG	-0.0698983	E					8	ACC	-0.0797804	T
	86	AGC	0.171393	S					8	ATG	-0.120871	M
	86	CGC	0.282074	R					8	CTC	-0.00447135	L
	86	GAC	0.0800815	D					8	TTC	-0.0342798	F
	86	GTC	0.302537	V					81	AAC	0.549499	N
	86	TGC	0.122962	C					81	ACC	0.368994	T
	87	AGC	-0.0465751	S					81	AGA	0.569527	R
	87	CAC	-0.0345174	H					81	AGC	0.47023	S
	87	CCC	-0.126884	P					81	ATG	0.242359	M
	87	CTC	-0.0117499	L					81	CGC	0.221381	R
	87	GGC	0.116605	G					81	CTC	0.111012	L
	87	TGC	-0.0281763	C					81	GTC	-0.0122064	V
	88	AAC	0.00971235	N					81	TTC	0.0018614	F
	88	AGC	0.0169171	S					82	ACC	0.276766	T
	88	ATC	0.110971	I					82	CCC	0.510555	P
	88	CCC	0.145885	P					82	GAC	0.510821	D
	88	GCC	0.0177305	A					82	GGC	0.185553	G
	88	TCC	0.0324241	S					82	GTC	0.0490147	V
	89	AAC	-0.00741676	N					82	TCC	0.223947	S
	89	GAC	0.217977	D					83	AGC	0.194148	S
	89	TAA	0.255387	*					83	GAC	0.396625	D
	89	TGC	0.0149361	C					83	GCC	-0.100042	A
	89	TTC	0.0869309	F					83	GTC	-0.05918	V
	90	AGA	0.425043	R					83	TGC	0.257995	C
	90	AGG	0.310384	R					84	ATG	-0.0256223	M
	90	GAG	0.182093	E					84	CAG	0.0560964	Q
	90	GTG	0.275058	V					84	CCG	0.38437	P
	90	TGG	0.445143	W					84	CGG	-0.304857	R
	9	ATC	-0.0162567	I					84	CGT	0.0430849	R
	9	CTC	0.0391797	L					85	AAC	0.145374	N
	9	GAC	0.00304249	D					85	AAT	0.156902	N
	9	GCC	0.0226002	A					85	ACG	0.128753	T
	9	GGC	0.1712	G					85	AGG	-0.0988859	R
	9	TTC	0.0187479	F					85	ATG	0.0061349	M
	91	AAC	0.0353205	N					85	GAG	0.205603	E
	91	CAA	-0.0732536	Q					86	AGC	0.0588428	S
	91	CAG	0.254873	Q					86	CGC	-0.211748	R
	91	CGC	0.26467	R					86	GAC	0.161522	D
	91	CTC	0.342749	L					86	GTC	0.186289	V
	91	GAC	0.269085	D					86	TGC	0.345904	C
	91	TAC	0.25496	Y					87	AGC	0.0658844	S
	92	ATC	0.0530554	I					87	CAC	0.030259	H
	92	CTC	0.0649688	L					87	CCC	-0.0573264	P
	92	GAC	0.238124	D					87	CTC	0.0772365	L
	92	GCC	-0.022237	A					87	GGC	0.145102	G
	92	GGC	-0.0114495	G					87	TGC	0.361117	C
	92	TTC	0.192983	F					88	AAC	-0.014972	N
	93	ACG	0.0534322	T					88	AGC	-0.192525	S
	93	CCG	0.126245	P					88	ATC	-0.139814	I
	93	GAG	0.224564	E					88	CCC	0.196893	P
	93	GGG	0.0420751	G					88	GCC	-0.0645957	A
	93	GTG	0.0440513	V					88	TCC	-0.382459	S
	94	ATG	0.146854	M					89	AAC	0.0876613	N
	94	CTG	0.105393	L					89	GAC	0.395481	D
	94	GAG	0.305061	E					89	TAA	0.388037	*
	94	GGG	0.247934	G					89	TGC	0.407827	C
	94	TTG	0.0578209	L					89	TTC	0.0268171	F
	95	ATC	-0.0407449	I					90	AGA	0.1888	R
	95	CTC	0.0852507	L					90	AGG	0.293727	R
	95	GAC	0.241951	D					90	GAG	0.386439	E
	95	GCC	0.149763	A					90	GTG	0.306222	V
	95	GGC	0.224016	G					90	TGG	0.0453174	W
	95	TTC	0.215789	F					9	ATC	0.113338	I
	96	AAC	-0.00956999	N					9	CTC	-0.0660639	L
	96	ACC	-0.0689445	T					9	GAC	0.129452	D
	96	AGC	-0.000974572	S					9	GCC	0.0146285	A
	96	ATG	0.0443165	M					9	GGC	0.18256	G
	96	GTC	-0.0467156	V					9	TTC	0.0300319	F
	96	TTC	0.125849	F					91	AAC	-0.097535	N
	97	AAC	-0.0505383	N					91	CAA	0.243797	Q
	97	AGA	0.174358	R					91	CAG	0.46575	Q
	97	AGG	-0.00217026	R					91	CGC	0.296208	R
	97	ATC	0.100842	I					91	CTC	0.128722	L
	97	CGC	0.246217	R					91	GAC	0.543553	D
	97	GGC	-0.0827488	G					91	TAC	0.312289	Y
	97	TGC	0.259641	C					92	ATC	0.00642958	I
	98	AGT	0.0498777	S					92	CTC	0.14008	L
	98	CGT	0.0660257	R					92	GAC	0.5841	D
	98	GAT	-0.093362	D					92	GCC	0.148079	A
	98	GCT	0.00796804	A					92	GGC	0.120312	G
	98	GTT	0.245782	V					92	TTC	-0.0491227	F
	98	TGT	0.367795	C					93	ACG	-0.0466526	T
	99	ACG	0.296518	T					93	CCG	0.374814	P
	99	CAG	0.249068	Q					93	GAG	0.520055	E
	99	CGG	0.230223	R					93	GGG	0.0118504	G
	99	CTG	0.365276	L					93	GTG	-0.100531	V
	99	TCG	0.229976	S					94	ATG	0.00391857	M
	100	ATG	0.028658	M					94	CTG	-0.00328741	L
	100	CAG	-0.00845019	Q					94	GAG	0.556592	E
	100	CCG	-0.0630575	P					94	GGG	0.333894	G
	100	CGG	0.0790358	R					94	TTG	0.115574	L
	100	GTG	0.9153	V					95	ATC	0.0343932	I
	10	AAG	-0.0153799	K					95	CTC	-0.0620281	L
	10	AGC	0.0533622	S					95	GAC	0.486475	D
	10	ATC	0.0303739	I					95	GCC	-0.0191446	A
	10	CAC	-0.023771	H					95	GGC	0.222894	G
	10	GAC	-0.0209317	D					95	TTC	0.352019	F
	10	TAC	-0.0105422	Y					96	AAC	-0.062921	N
									96	ACC	-0.0333154	T
									96	AGC	0.528369	S
									96	ATG	-0.11153	M
									96	GTC	0.0386097	V
									96	TTC	-0.12204	F
									97	AAC	-0.0284978	N
									97	AGA	-0.157528	R
									97	AGG	0.354788	R
									97	ATC	0.0143836	I
									97	CGC	-0.25095	R
									97	GGC	0.0200578	G
									97	TGC	0.0411833	C
									98	AGT	0.0741649	S
									98	CGT	-0.160108	R
									98	GAT	0.0962038	D
									98	GCT	-0.0245885	A
									98	GTT	-0.0172965	V
									98	TGT	0.240787	C
									99	ACG	-0.172512	T
									99	CAG	-0.170335	Q
									99	CGG	-0.251028	R
									99	CTG	-0.101274	L
									99	TCG	-0.180153	S
									100	ATG	-0.134602	M
									100	CAG	0.048408	Q
									100	CCG	-0.0892702	P
									100	CGG	-0.258391	R
									100	CGT	-0.157954	R
									100	GTG	0.188919	V
									10	AAG	-0.0348461	K
									10	AGC	-0.128783	S
									10	ATC	0.247901	I
									10	CAC	-0.0343401	H
									10	GAC	-0.0144511	D
									10	TAC	-0.00278101	Y
