## Supplemental Table 2 for "Antibacterial potency of Type VI amidase effector toxins is dependent on substrate topology and cellular context"

Number	#	Position F1	Position F2	Assign F1	Assign F2	Height	Volume	Line Width F1 (Hz)	Line Width F2 (Hz)	Merit	Details	Fit Method	Vol. Method
1	1	9.30611	122.74455	94Val[356]	94Val[355]	5.18661e+07	1.74251e+08	25.34733	15.20115	1.00000	None	parabolic	box sum
2	2	9.36607	120.49776	107Met[396]	107Met[395]	3.94538e+07	1.41061e+08	25.95536	15.92874	1.00000	None	parabolic	box sum
3	3	7.99266	111.14431	108Cys[400]	108Cys[399]	3.11646e+07	1.70483e+08	25.47655	27.41958	1.00000	None	parabolic	box sum
4	4	7.81049	114.16597	15Ser[55]	15Ser[54]	5.06230e+07	2.09351e+08	26.45359	18.09881	1.00000	None	parabolic	box sum
5	5	7.09210	107.28367	66Ser[253]	66Ser[252]	6.92926e+07	2.54882e+08	22.59298	17.10554	1.00000	None	parabolic	box sum
6	6	7.10757	122.38042	11Ala[38]	None	4.27776e+07	2.22196e+08	21.69516	27.12683	1.00000	None	parabolic	box sum
7	7	7.84939	118.38710	75Ala[290]	75Ala[289]	4.07730e+07	1.57897e+08	21.77097	17.32575	1.00000	None	parabolic	box sum
8	8	9.02511	116.70517	131Asn[492]	131Asn[491]	4.11490e+07	1.41257e+08	21.70572	16.06804	1.00000	None	parabolic	box sum
9	9	8.57326	119.52388	140Tyr[528]	140Tyr[527]	3.15474e+07	1.29087e+08	24.86256	18.70561	1.00000	None	parabolic	box sum
10	10	8.17478	108.12226	112Ser[415]	None	2.36283e+07	9.78837e+07	31.51459	17.56932	1.00000	None	parabolic	box sum
11	11	8.18065	124.77190	150Leu[567]	None	1.19408e+06	6.02518e+06	169.48974	17.68640	1.00000	None	parabolic	box sum
12	12	8.14533	121.23763	12Cys[42]	12Cys[41]	3.14735e+07	1.56306e+08	26.06891	25.61646	1.00000	None	parabolic	box sum
13	13	8.10576	114.76625	5Asp[12]	None	3.69120e+07	1.61280e+08	25.66361	23.74927	1.00000	None	parabolic	box sum
14	14	8.71739	121.07204	65Ala[249]	65Ala[248]	6.57133e+07	2.51231e+08	21.47811	18.24256	1.00000	None	parabolic	box sum
15	15	8.06361	122.49251	84Leu[327]	84Leu[326]	3.32557e+07	1.71369e+08	25.77622	29.16091	1.00000	None	parabolic	box sum
16	16	8.79429	126.40331	4Leu[8]	4Leu[7]	6.27849e+07	2.25145e+08	22.40404	16.34984	1.00000	None	parabolic	box sum
17	17	7.06588	115.29548	129Val[484]	None	3.16617e+07	1.31110e+08	25.06257	18.27428	1.00000	None	parabolic	box sum
18	18	9.57426	121.19513	109Trp[404]	109Trp[403]	3.74033e+07	1.31798e+08	28.79771	15.63454	1.00000	None	parabolic	box sum
19	19	6.31916	121.33736	145Leu[547]	None	1.52360e+05	2.17792e+06	42.59949	30.63367	1.00000	None	parabolic	box sum
20	20	8.32109	119.20750	50Ala[189]	50Ala[188]	5.45349e+05	-6.75630e+04	11.83773	101.33327	1.00000	None	parabolic	box sum
21	21	6.23272	114.63475	123Leu[461]	123Leu[460]	-5.05027e+05	-5.27581e+06	18.23473	57.24650	1.00000	None	parabolic	box sum
22	22	7.66100	117.83200	124Lys[465]	124Lys[464]	1.21326e+06	6.03893e+06	30.99328	30.48931	1.00000	None	parabolic	box sum
23	23	8.65843	114.81381	97Ser[368]	None	2.18258e+07	1.13721e+08	27.37952	26.19587	1.00000	None	parabolic	box sum
24	24	7.87648	121.40281	154Ser[579]	154Ser[578]	4.25540e+05	7.19366e+05	45.02240	44.85870	1.00000	None	parabolic	box sum
25	25	9.54656	126.97490	81Ile[314]	81Ile[313]	3.96768e+07	1.45683e+08	27.03649	16.71462	1.00000	None	parabolic	box sum
26	26	7.53089	116.69147	76Gln[294]	76Gln[293]	4.98910e+07	2.10482e+08	25.74437	18.72421	1.00000	None	parabolic	box sum
27	27	8.21267	107.14443	77Gly[299]	77Gly[298]	2.44738e+07	9.29568e+07	25.96669	17.30457	1.00000	None	parabolic	box sum
28	28	8.32083	119.03887	33Phe[124]	None	1.39427e+07	3.22617e+08	85.54107	63.09743	1.00000	None	parabolic	box sum
29	29	8.96570	130.36853	95Val[360]	None	3.81923e+07	1.67530e+08	26.02445	22.64579	1.00000	None	parabolic	box sum
30	30	7.84383	110.76180	42Gly[159]	42Gly[158]	2.92210e+07	1.38450e+08	23.68995	24.05618	1.00000	None	parabolic	box sum
31	31	8.10510	116.68904	51Asn[193]	51Asn[192]	4.49027e+07	1.71185e+08	26.31645	16.83914	1.00000	None	parabolic	box sum
32	32	8.19792	120.06974	38Ala[142]	38Ala[141]	5.23509e+07	1.82701e+08	23.32980	15.73488	1.00000	None	parabolic	box sum
33	33	8.91425	127.96985	20Tyr[73]	None	3.18666e+07	1.33579e+08	25.11658	20.72202	1.00000	None	parabolic	box sum
34	34	7.89896	118.45447	148Cys[559]	148Cys[558]	7.26478e+06	4.07714e+07	33.53971	26.19298	1.00000	None	parabolic	box sum
35	35	8.59897	109.10481	86Gly[336]	None	3.20298e+07	1.05944e+08	34.02473	14.76186	1.00000	None	parabolic	box sum
36	36	7.87649	123.18107	45Met[169]	45Met[168]	4.80577e+07	1.83265e+08	23.67342	17.87499	1.00000	None	parabolic	box sum
37	37	6.17038	116.08371	138Leu[520]	None	-1.00325e+06	7.64400e+04	24.82645	13.21223	1.00000	None	parabolic	box sum
38	38	9.34621	118.22895	126Val[472]	126Val[471]	3.35905e+07	1.42167e+08	23.29309	19.78661	1.00000	None	parabolic	box sum
39	39	8.76836	110.68351	67Gly[257]	67Gly[256]	2.90716e+07	1.35910e+08	26.70999	24.51644	1.00000	None	parabolic	box sum
40	40	7.95241	122.59059	6Gln[16]	6Gln[15]	4.81076e+07	1.80538e+08	21.73111	17.59319	1.00000	None	parabolic	box sum
41	41	8.54022	112.04428	23Gly[86]	23Gly[85]	1.78522e+07	7.70929e+07	28.45060	18.91745	1.00000	None	parabolic	box sum
42	42	8.15890	116.69221	14Asn[51]	14Asn[50]	3.98447e+07	1.40217e+08	21.31882	16.16456	1.00000	None	parabolic	box sum
43	43	7.11511	113.87826	59Gln[223]	59Gln[222]	6.23729e+07	2.13045e+08	22.60490	15.79812	1.00000	None	parabolic	box sum
44	44	7.52022	107.70235	118Gly[441]	118Gly[440]	3.74899e+07	1.56666e+08	28.69473	18.32967	1.00000	None	parabolic	box sum
45	45	7.05288	119.52417	18Lys[67]	18Lys[66]	4.02339e+07	1.57586e+08	24.51366	18.22716	1.00000	None	parabolic	box sum
46	46	8.05872	119.72104	54Val[205]	54Val[204]	3.07957e+07	1.74828e+08	25.96294	27.74065	1.00000	None	parabolic	box sum
47	47	7.71496	107.42011	103Gln[387]	103Gln[386]	5.61784e+07	1.97078e+08	23.04887	16.12446	1.00000	None	parabolic	box sum
48	48	8.10856	114.12164	125Ser[468]	125Ser[467]	2.81602e+07	1.28035e+08	26.26483	23.77717	1.00000	None	parabolic	box sum
49	49	8.52261	124.01502	134Asp[503]	134Asp[502]	5.81360e+07	1.98474e+08	23.14904	15.75038	1.00000	None	parabolic	box sum
50	50	7.94031	131.85078	153Ala[577]	153Ala[576]	1.84966e+06	1.22597e+07	22.94001	39.95209	1.00000	None	parabolic	box sum
51	51	8.09422	124.42677	43Val[162]	43Val[161]	4.92860e+07	1.81066e+08	27.53063	16.44109	1.00000	None	parabolic	box sum
52	52	8.25409	115.79679	149Ser[563]	149Ser[562]	2.09394e+07	1.13984e+08	29.98881	27.69487	1.00000	None	parabolic	box sum
53	53	7.69969	120.03638	69Glu[264]	69Glu[263]	4.64053e+07	2.13547e+08	22.96028	24.25862	1.00000	None	parabolic	box sum
54	54	9.35848	114.17786	110Cys[408]	110Cys[407]	2.49758e+07	9.60279e+07	25.71958	17.71998	1.00000	None	parabolic	box sum
55	55	7.23628	119.31769	28Asp[105]	28Asp[104]	2.73650e+07	1.49282e+08	27.72502	27.34570	1.00000	None	parabolic	box sum
56	56	8.18464	125.40274	74Ala[286]	74Ala[285]	4.76059e+07	1.94297e+08	22.02362	18.96943	1.00000	None	parabolic	box sum
57	57	9.12319	129.37398	101Tyr[382]	None	2.87944e+07	1.16228e+08	25.73585	19.26657	1.00000	None	parabolic	box sum
58	58	8.07568	122.63294	9Val[30]	9Val[29]	3.00702e+07	2.01709e+08	30.31421	33.58734	1.00000	None	parabolic	box sum
59	59	7.67173	108.12994	111Gly[412]	111Gly[411]	1.09959e+07	3.63903e+07	30.88288	15.57946	1.00000	None	parabolic	box sum
60	60	9.67079	124.37833	79Leu[306]	None	1.70286e+07	9.04685e+07	32.55356	26.24537	1.00000	None	parabolic	box sum
61	61	8.54073	116.86238	7Cys[21]	7Cys[20]	1.76234e+07	8.76281e+07	33.85028	24.14050	1.00000	None	parabolic	box sum
62	62	7.66200	117.63800	72Gln[277]	72Gln[276]	-3.07309e+05	-9.11060e+05	106.52206	19.60836	1.00000	None	parabolic	box sum
63	63	7.97236	120.36679	47Arg[176]	47Arg[175]	5.97808e+07	2.34279e+08	22.01067	18.32543	1.00000	None	parabolic	box sum
64	64	7.92995	119.66682	39Ala[146]	39Ala[145]	2.17282e+05	-1.06748e+06	258.11967	10.41232	1.00000	None	parabolic	box sum
65	65	7.37299	115.98750	41Leu[154]	41Leu[153]	4.91380e+07	1.77613e+08	24.47856	16.27719	1.00000	None	parabolic	box sum
66	66	7.84866	114.25541	133Thr[498]	133Thr[497]	1.48800e+06	1.40613e+07	115.68968	54.34336	1.00000	None	parabolic	box sum
67	67	7.81485	106.97576	56Gly[213]	56Gly[212]	3.61601e+07	1.33492e+08	24.11467	17.17478	1.00000	None	parabolic	box sum
68	68	8.26154	118.53531	24Thr[89]	24Thr[88]	9.57783e+07	3.48203e+08	26.04472	16.44501	1.00000	None	parabolic	box sum
69	69	8.92926	107.12746	83Gly[324]	83Gly[323]	4.59506e+07	1.52744e+08	23.32213	15.32877	1.00000	None	parabolic	box sum
70	70	7.14119	116.82314	34Val[128]	34Val[127]	4.12601e+07	1.45953e+08	26.97133	16.31274	1.00000	None	parabolic	box sum
71	71	7.22526	111.55377	32Gly[121]	32Gly[120]	8.16630e+05	8.68079e+06	167.49802	36.76433	1.00000	None	parabolic	box sum
72	72	8.03187	118.44493	100Leu[378]	100Leu[377]	4.16097e+07	2.26661e+08	23.09163	27.34001	1.00000	None	parabolic	box sum
73	73	7.56326	125.58910	37Val[138]	37Val[137]	3.84955e+07	1.64566e+08	25.36037	22.65555	1.00000	None	parabolic	box sum
74	74	8.46100	115.04756	135Arg[507]	135Arg[506]	5.60595e+06	3.38317e+07	96.75493	20.07213	1.00000	None	parabolic	box sum
75	75	7.89765	111.74292	17Asp[63]	17Asp[62]	2.50924e+07	1.21532e+08	28.67854	23.92349	1.00000	None	parabolic	box sum
76	76	7.26869	116.82677	104Lys[391]	104Lys[390]	5.18173e+07	1.83168e+08	52.55078	15.97979	1.00000	None	parabolic	box sum
77	77	7.38848	106.03867	115Gly[430]	115Gly[429]	2.80785e+07	1.32136e+08	27.97477	23.73522	1.00000	None	parabolic	box sum
78	78	7.79477	122.44925	52Ala[197]	52Ala[196]	4.53581e+07	1.80183e+08	22.50575	18.64040	1.00000	None	parabolic	box sum
79	79	8.82360	133.52450	113Ile[419]	113Ile[418]	1.04487e+07	5.67940e+07	45.44678	26.35113	1.00000	None	parabolic	box sum
80	80	7.92219	119.52684	13Lys[46]	13Lys[45]	7.57246e+07	3.47473e+08	27.18582	21.69917	1.00000	None	parabolic	box sum
81	81	8.27686	125.99806	146Ala[551]	146Ala[550]	6.37023e+06	2.77585e+07	24.17838	20.33182	1.00000	None	parabolic	box sum
82	82	8.63306	127.51261	63Lys[241]	63Lys[240]	2.89951e+07	1.22911e+08	25.99565	19.15926	1.00000	None	parabolic	box sum
83	83	7.82129	119.80702	137Arg[515]	137Arg[514]	3.87203e+07	1.50025e+08	24.39645	17.80575	1.00000	None	parabolic	box sum
84	84	7.95246	124.84207	16Trp[59]	16Trp[58]	2.34091e+07	8.75610e+07	25.07024	17.36161	1.00000	None	parabolic	box sum
85	85	8.80049	112.35806	120Ser[449]	120Ser[448]	2.35607e+07	9.48612e+07	25.51540	19.70322	1.00000	None	parabolic	box sum
86	86	7.74970	118.19764	96Ile[364]	None	-5.10030e+04	9.96266e+06	25.21045	0.59243	1.00000	None	parabolic	box sum
87	87	8.41416	119.14091	36Ser[134]	None	4.39323e+05	-1.56803e+06	7.96196	7.56807	1.00000	None	parabolic	box sum
88	88	7.74800	117.93500	55Asp[209]	55Asp[208]	1.55255e+06	1.12563e+07	92.67897	26.84245	1.00000	None	parabolic	box sum
89	89	7.91707	106.54810	48Gly[182]	48Gly[181]	4.70047e+07	1.92309e+08	24.87568	19.69475	1.00000	None	parabolic	box sum
90	90	7.49015	116.68730	27Lys[101]	27Lys[100]	3.94478e+07	1.50995e+08	25.98901	17.18284	1.00000	None	parabolic	box sum
91	91	8.15128	127.22184	22Ala[82]	22Ala[81]	6.50546e+07	2.82742e+08	20.76327	22.15866	1.00000	None	parabolic	box sum
92	92	7.99729	118.93248	21Leu[77]	21Leu[76]	4.75166e+07	1.91947e+08	27.42790	18.01191	1.00000	None	parabolic	box sum
93	93	9.45195	122.61044	142Val[536]	None	2.55115e+07	9.31949e+07	27.85943	16.16321	1.00000	None	parabolic	box sum
94	94	8.50344	127.77919	57Leu[216]	57Leu[215]	2.73489e+07	1.32842e+08	27.85960	24.11110	1.00000	None	parabolic	box sum
95	95	8.01629	116.50525	91His[344]	None	2.79346e+07	1.65774e+08	25.41880	28.93677	1.00000	None	parabolic	box sum
96	96	7.29991	116.82363	29Asn[109]	29Asn[108]	3.41170e+07	1.31807e+08	62.66903	16.96356	1.00000	None	parabolic	box sum
97	97	7.02582	116.53550	139Asn[524]	None	3.04363e+07	1.22420e+08	28.69302	18.70540	1.00000	None	parabolic	box sum
98	98	9.04693	130.71935	85Lys[331]	85Lys[330]	2.58766e+07	1.30149e+08	27.77187	25.29059	1.00000	None	parabolic	box sum
99	99	7.43604	116.65726	128Gln[479]	128Gln[478]	2.43695e+07	1.28089e+08	29.89068	25.86953	1.00000	None	parabolic	box sum
100	100	9.11042	123.56378	26Asn[97]	26Asn[96]	2.69625e+07	1.25784e+08	27.66232	22.88785	1.00000	None	parabolic	box sum
101	101	7.79688	115.55596	49Asn[185]	49Asn[184]	4.12814e+07	1.54479e+08	27.79844	17.13138	1.00000	None	parabolic	box sum
102	102	9.18101	129.61256	82Ala[320]	82Ala[319]	3.86690e+07	1.66689e+08	25.64590	21.31460	1.00000	None	parabolic	box sum
103	103	9.36421	126.55329	61Trp[232]	61Trp[231]	2.68468e+07	1.00861e+08	25.18711	17.14088	1.00000	None	parabolic	box sum
104	104	9.20558	122.03879	93Ala[352]	None	5.29618e+07	1.79712e+08	25.38592	15.37744	1.00000	None	parabolic	box sum
105	105	8.35651	124.70363	114Ala[426]	None	3.88999e+05	2.91122e+06	307.46983	128.45721	1.00000	None	parabolic	box sum
106	106	8.05790	124.47182	68Ala[260]	68Ala[259]	5.51865e+07	2.60851e+08	24.82866	25.32123	1.00000	None	parabolic	box sum
107	107	7.80252	109.71715	98Gly[372]	98Gly[371]	3.45532e+07	1.73965e+08	23.19879	25.91583	1.00000	None	parabolic	box sum
108	108	8.86621	120.64062	53Met[201]	53Met[200]	3.68504e+07	1.42732e+08	32.77852	16.70346	1.00000	None	parabolic	box sum
109	109	8.32795	122.04943	152Arg[573]	None	2.43346e+07	1.22180e+08	31.04677	23.05588	1.00000	None	parabolic	box sum
110	110	8.32998	118.95596	144Ser[544]	None	5.74634e+06	8.33083e+07	119.72168	54.19869	1.00000	None	parabolic	box sum
111	111	7.91792	104.12769	127Gly[476]	127Gly[475]	1.81147e+07	9.53685e+07	33.86885	26.94837	1.00000	None	parabolic	box sum
112	112	8.68296	124.57743	64Leu[245]	64Leu[244]	4.56303e+07	1.68398e+08	25.52971	16.45039	1.00000	None	parabolic	box sum
113	113	7.86056	113.18097	117Val[437]	117Val[436]	7.88153e+07	2.70477e+08	21.46380	15.77064	1.00000	None	parabolic	box sum
114	114	7.40721	126.81843	8Ile[25]	8Ile[24]	2.25124e+07	8.15861e+07	26.79381	16.16848	1.00000	None	parabolic	box sum
115	115	8.36050	118.81020	35Gln[132]	None	4.43922e+07	1.86004e+08	27.28395	17.69508	1.00000	None	parabolic	box sum
116	116	7.73618	130.08522	143Tyr[540]	None	3.00104e+07	1.29100e+08	24.23222	22.30302	1.00000	None	parabolic	box sum
117	117	8.67093	117.80096	10Asn[34]	10Asn[33]	3.94158e+07	1.57913e+08	22.46520	19.70797	1.00000	None	parabolic	box sum
118	118	9.39416	123.38265	141Tyr[532]	141Tyr[531]	1.96576e+07	1.09341e+08	24.90780	27.26045	1.00000	None	parabolic	box sum
119	119	8.44553	125.00989	116Ala[433]	116Ala[432]	2.77708e+07	1.07801e+08	28.34429	17.64940	1.00000	None	parabolic	box sum
120	120	7.63529	110.36300	60Ser[228]	60Ser[227]	4.75809e+07	1.64077e+08	24.83292	15.66255	1.00000	None	parabolic	box sum
121	121	8.14140	119.10461	73Lys[282]	73Lys[281]	4.61855e+07	1.90038e+08	23.95793	19.52104	1.00000	None	parabolic	box sum
122	122	7.44139	122.04807	70Ala[269]	70Ala[268]	6.45454e+07	2.25714e+08	21.97319	16.17727	1.00000	None	parabolic	box sum
123	123	9.74510	130.28118	80Val[310]	80Val[309]	2.52169e+07	1.31112e+08	30.11974	25.98666	1.00000	None	parabolic	box sum
124	124	8.28836	118.96225	62Thr[236]	62Thr[235]	4.37202e+07	1.93507e+08	73.79107	20.13765	1.00000	None	parabolic	box sum
125	125	8.53279	111.13177	90Gly[341]	90Gly[340]	5.06386e+05	-9.45512e+05	15.22815	9.02523	1.00000	None	parabolic	box sum
126	126	9.01566	127.78073	30Ala[113]	30Ala[112]	2.79691e+07	1.23322e+08	27.68958	21.61004	1.00000	None	parabolic	box sum
127	127	7.76096	119.25342	78Phe[302]	None	1.53415e+06	1.67531e+07	70.87342	60.32098	1.00000	None	parabolic	box sum
128	128	6.93404	117.95549	119Gln[444]	119Gln[443]	2.90464e+07	1.20867e+08	27.80236	18.30879	1.00000	None	parabolic	box sum
129	129	7.80782	120.64310	40Glu[149]	40Glu[148]	4.66383e+07	1.72921e+08	22.55396	16.99187	1.00000	None	parabolic	box sum
130	130	8.31538	120.10858	147Ser[555]	147Ser[554]	7.87818e+06	4.59651e+07	34.28386	27.60073	1.00000	None	parabolic	box sum
131	131	8.50455	111.81056	31Ser[117]	31Ser[116]	2.11297e+07	1.14456e+08	31.66707	26.82436	1.00000	None	parabolic	box sum
132	132	7.12664	117.53735	136Asp[511]	136Asp[510]	3.85340e+07	1.45895e+08	26.06431	16.49523	1.00000	None	parabolic	box sum
133	133	8.34082	131.19464	121Gln[453]	121Gln[452]	3.51391e+07	1.40399e+08	31.67576	17.54317	1.00000	None	parabolic	box sum
134	134	7.33741	120.17253	130Trp[488]	130Trp[487]	2.57261e+07	1.26346e+08	25.43942	25.38984	1.00000	None	parabolic	box sum
135	135	8.42242	115.84518	3Ser[4]	3Ser[3]	7.04031e+07	2.64991e+08	23.53594	17.05863	1.00000	None	parabolic	box sum
136	136	7.72877	119.50666	71Ala[273]	None	6.29467e+07	2.18618e+08	22.60661	15.88637	1.00000	None	parabolic	box sum
