## Supplemental Table 3 for "Antibacterial potency of Type VI amidase effector toxins is dependent on substrate topology and cellular context"

### Sheet: Sheet1
	CSP (Δδ ppm)
1
2
3	0.0337676
4	0.0129418
5	0.0104924
6	0.0150652
7	0.0182124
8	0.008
9	0.0120702
10	0.0220554
11	0.0146455
12	0.00890225
13	0
14	0.0129387
15	0.0188152
16	0.01917
17	0.0140014
18	0
19	0
20	0.0143391
21	0.0354401
22	0.010448
23	0.0050636
24	0.0119817
25	0
26	0.0254065
27	0.0118849
28	0
29	0
30	0.0684369
31	0.0174725
32	0.0147054
33	0.0086
34	0.0287513
35	0.020854
36	0
37	0.0249658
38	0.0495758
39	0.0460213
40	0.00509902
41	0.036126
42	0.0202148
43	0.0140357
44	0
45	0.0241404
46	0
47	0.0115434
48	0.0296015
49	0.0202237
50	0.0326841
51	0.0184448
52	0.0243822
53	0.0605248
54	0.0463276
55	0.0152958
56	0.0330151
57	0.0440028
58	0
59	0.0140057
60	0.0198494
61	0.0140228
62	0.0080399
63	0.0189528
64	0.0245935
65	0.0340248
66	0.00847585
67	0.0248316
68	0.00639062
69	0.0187883
70	0.0192052
71	0.016179
72	0
73	0.0110223
74	0.00912414
75	0.0350241
76	0.0100717
77	0.00417253
78	0.0150083
79	0.018265
80	0.0432453
81	0.00197231
82	0.0122784
83	0.0331272
84	0.0515388
85	0.018265
86	0.0600083
87	0
88	0
89	0
90	0.107708
91	0.0650258
92	0
93	0.0230217
94	0.00715891
95	0.00287924
96	0.0446911
97	0.16657
98	0.036967
99	0
100	0.0139431
101	0.0163169
102	0
103	0.00211896
104	0.00534883
105	0
106	0
107	0.0161009
108	0.0116516
109	0.0350907
110	0.0178393
111	0.0690652
112	0.0476602
113	0.095221
114	0.017
115	0.018868
116	0.0320264
117	0.0060531
118	0.0261
119	0.00600333
120	0.0247202
121	0.143382
122	0
123	0
124	0
125	0.0132774
126	0.0230783
127	0.0195
128	0.0154302
129	0.0363385
130	0.0200811
131	0.00915478
132	0
133	0
134	0.0230489
135	0.00873155
136	0.00514198
137	0.00822253
138	0
139	0.0051923
140	0.0100245
141	0.00901388
142	0.0184177
143	0.0102181
144	0.0346879
145	0
146	0.0359244
147	0.0140911
148	0.0110923
149	0.013285
150	0.0281711
151	0
152	0.0117987
153	0
154	0
